# CLUH interactome reveals an association to SPAG5 and a proximity to the translation of mitochondrial protein

**DOI:** 10.1101/2021.07.08.451585

**Authors:** Mickaële Hémono, Alexandre Haller, Johana Chicher, Anne-Marie Duchêne, Richard Patryk Ngondo

## Abstract

Mitochondria require thousands of proteins to fulfil their essential function in energy production and other fundamental biological processes. These proteins are mostly encoded by the nuclear genome, translated in the cytoplasm before being imported into the organelle. RNA binding proteins (RBPs) are central players in the regulation of this process by affecting mRNA translation, stability or localization. CLUH is an RBP recognizing specifically mRNAs coding for mitochondrial proteins, but its precise molecular function and interacting partners remain undiscovered in mammals. Here we reveal for the first time CLUH interactome in mammalian cells. Using both co-IP and BioID proximity-labeling approaches, we identify novel molecular partners interacting stably or transiently with CLUH in HCT116 cells and mouse embryonic stem cells. We reveal a stable RNA-independent interaction of CLUH with itself and with SPAG5 in cytosolic granular structures. More importantly, we uncover an unexpected proximity of CLUH to mitochondrial proteins and their cognate mRNAs in the cytosol. Additionally, our data highlight the importance of CLUH TPR domain for its interactions with both proteins and mRNAs. Overall, through the analysis of CLUH interactome, our study sheds a new light on CLUH molecular function by highlighting its association to the translation and subcellular localization of some mRNAs coding for mitochondrial proteins.
