## Supplementary material for "CLUH interactome reveals an association to SPAG5 and a proximity to the translation of mitochondrial protein": Table S8_S9_S10

### Sheet: Table S8_Plasmids
Plasmid ID	Construction	Reference	Purpose	Backbone	Origine of assembled fragments (Gibson assembly
pNG07	pMSCV_eGFP-BioID2	this paper	Gibson assembly	pMSCV_puro (Promega) digested EcoRI	eGFP (Addgene 21654)
					BioID2-HA (Addgene 74224)
pNG09	pMSCV_BioID2-mCLUH	this paper	Gibson assembly	pMSCV_puro (Promega) digested EcoRI	mCLUH (mESC cDNA)
					BioID2-HA (Addgene 74224)
pNG10	pMSCV_3xHA-mCLUH	this paper	Gibson assembly	pMSCV_puro (Promega) digested EcoRI	mCLUH (mESC cDNA)
					3xHA (Addgene 73538)
pNG40	pLENTI-EF1a-MTScox8a-BFP-T2A-puro	this paper	Gibson assembly	pLenti-EF1a (Addgene 103862) digested BsiWI/EcoRI	MTS_cox9a (HCT116 genomic DNA)
					BFP (Addgene 50946)
					T2A-Puro (Addgene 62988)
pNG43	pLENTI-EF1a_hSPAG5-linker-sfGFP1-10_P2A-BSD	this paper	Gibson assembly	pLenti-EF1a (Addgene 103862) digested BsiWI/EcoRI	hSPAG5 (HCT116 cDNA)
					linker-sfGFP1-10 (Addgene 97390)
					P2A-BSD (Addgene 52962)
pNG45	pLENTI-EF1a_hCLUH-mCherry-linker-sfGFP11_T2A-PURO	this paper	Gibson assembly	pLenti-EF1a (Addgene 103862) digested BsiWI/EcoRI	hCLUH (HCT116 cDNA)
					mCherry-linker-sfGFP11 (Addgene 97398)
					T2A-Puro (Addgene 62988)
pNG47	pLENTI-EF1a_hGAPDH-mCherry-linker-sfGFP11_T2A-PURO	this paper	Gibson assembly	pLenti-EF1a (Addgene 103862) digested BsiWI/EcoRI	hGAPDH (HCT116 cDNA)
					mCherry-linker-sfGFP11 (Addgene 97398)
					T2A-Puro (Addgene 62988)
pNG81	pLENTI-EF1a_3xHA-hCLUH_2A-PURO	this paper	Gibson assembly	pLenti-EF1a (Addgene 103862) digested BsiWI/EcoRI	hCLUH (HCT116 cDNA)
					T2A-Puro (Addgene 62988)
					3xHA (Addgene 73538)
pNG83	pLENTI-EF1a_GFP-hKNSTRN_2A-BSD	this paper	Gibson assembly	pLenti-EF1a (Addgene 103862) digested BsiWI/EcoRI	hKNSTRN (HCT116 cDNA)
					P2A-BSD (Addgene 52962)
					eGFP (Addgene 21654)
pNG84	pLENTI-EF1a_GFP-hSPAG5_2A-BSD	this paper	Gibson assembly	pLenti-EF1a (Addgene 103862) digested BsiWI/EcoRI	hSPAG5 (HCT116 cDNA)
					P2A-BSD (Addgene 52962)
					eGFP (Addgene 21654)
pNG85	pLENTI-EF1a_GFP-hCLUH_2A-BSD	this paper	Gibson assembly	pLenti-EF1a (Addgene 103862) digested BsiWI/EcoRI	hCLUH (HCT116 cDNA)
					P2A-BSD (Addgene 52962)
					eGFP (Addgene 21654)
pNG97	pLENTI-EF1a_BioID2-3xHA-hCLUH-T2A-PURO	this paper	Gibson assembly	pLenti-EF1a (Addgene 103862) digested BsiWI/EcoRI	BioID2-HA (Addgene 74224)
					3xHA (Addgene 73538)
					hCLUH (HCT116 cDNA)
					T2A-Puro (Addgene 62988)
pNG98	pLENTI-EF1a_BioID2-3xHA-hCLUH∆TPR-T2A-PURO	this paper	Gibson assembly	pLenti-EF1a (Addgene 103862) digested BsiWI/EcoRI	BioID2-HA (Addgene 74224)
					3xHA (Addgene 73538)
					CLUH (1-2934) (HCT116 cDNA)
					CLUH (3537-3930) (HCT116 cDNA)
					T2A-Puro (Addgene 62988)
pNG99	pLENTI-EF1a_BioID2-3xHA-eGFP-T2A-PURO	this paper	Gibson assembly	pLenti-EF1a (Addgene 103862) digested BsiWI/EcoRI	BioID2-HA (Addgene 74224)
					3xHA (Addgene 73538)
					eGFP (Addgene 21654)
					T2A-Puro (Addgene 62988)
pNG113	pLenti_EF1a_V5-TurboID-NES-hCLUH_T2A_PURO	this paper	Gibson assembly	pLenti-EF1a (Addgene 103862) digested BsiWI/EcoRI	V5-TurboID-NES (Addgene 107169)
					hCLUH (HCT116 cDNA)
					T2A-Puro (Addgene 62988)
pNG114	pLenti_EF1a_V5-TurboID-NES-eGFP_T2A_PURO	this paper	Gibson assembly	pLenti-EF1a (Addgene 103862) digested BsiWI/EcoRI	V5-TurboID-NES (Addgene 107169)
					hCLUH (HCT116 cDNA)
					T2A-Puro (Addgene 62988)
pNG12	Homologous recombinaition template plasmid for N-termina endogenous tagging of CLUH in mESC. PUC19_LeftArm_BioID2_rightArm	this paper	Gibson assembly	PUC19 digested BamHI	Left Arm (Genomic mESC DNA)
					BioID2-HA (Addgene 74224)
					Right Arm (Genomic mESC DNA)
pNG13	Homologous recombinaition template plasmid for N-term 3xHA knock-in in mESC	this paper	Gibson assembly	PUC19 digested BamHI	Left Arm (Genomic mESC DNA)
					3xHA (Addgene 73538)
					Right Arm (Genomic mESC DNA)
	pC0046-EF1a-PspCas13b-NES-HIV	Addgene 103862	Backbone for the pLenti-EF1a vector used for Gibson assembly cloning
	pSpCas9(BB)-2A-Puro (PX459) V2.0	Addgene 62988	Cloning of sgRNAs
	pCW57.1-HA-AGO2	Addgene 73538	Source of 3xHA tag used for Gibson assembly cloning
	LentiCas9-Blast	Addgene 52962	Source of P2A-BSD resistance used for Gibson assembly cloning
	pMSCV_PIG	Addgene 21654	Backbone for the pMSCV vector used for Gibson assembly cloning
	MCS-BioID2-HA	Addgene 74224	Source of BioID2-HA fragment used for Gibson assembly cloning
	PEP112E	Addgene 97398	Source of mCherry-linker-sfGFP11 fragment used for Gibson assembly cloning
	PEP104E	Addgene 97390	Source of linker-sfGFP1-10 fragment used for Gibson assembly cloning
	pKLV-U6gRNA(BbsI)-PGKpuro2ABFP	Addgene 50946	Source of BFP fragment used for Gibson assembly cloning
	V5-TurboID-NES_pCDNA3	Addgene 107169	Source of V5-TurboID-NES fragment used for Gibson assembly cloning
	psPAX2	Addgene 12260	Lentiviral packaging plasmid
	pVSV-G	Addgene 138479	Lentiviral packaging plasmid
	pGAG-POL	Addgene 14887	Retroviral packaging plasmid
	pCMV-VSV-G	Addgene 8454	Retroviral packaging plasmid
	pAdventage	Promega	Co-transfectd with retroviral packaging plasmids

### Sheet: Table S9_Oligonucleotides
Oligo nucleotides used for sgRNA cloning
Name	Purpose	Fw	Sequence	Rev	Sequence
sgRNA 1 mESC	Cut in exon 3 Cluh - deletion CLUH KO1	PN44	CACCGGGGCTCGGTGCTCCGAGTTG	PN45	AAACCAACTCGGAGCACCGAGCCCC
sgRNA 2 mESC	Cut in intron 3 Cluh - deletion CLUH KO1	PN46	CACCGGGAAAACCCATTCAAGCCGT	PN47	AAACACGGCTTGAATGGGTTTTCCC
sgRNA 3 mESC	Cut in exon 4 Cluh - deletion CLUH KO2	PN50	CACCGGGTCTCTGACATGACGCACA	PN51	AAACTGTGCGTCATGTCAGAGACCC
sgRNA 4 mESC	Cut in intron 6 Cluh - deletion CLUH KO2	PN52	CACCGCGGGGACACGCCATGGCACG	PN53	AAACCGTGCCATGGCGTGTCCCCGC
sgRNA 5 HCT116	Cut in exon 3 CLUH - deletion CLUH KO	PN38	CACCGTCGGAGCTGCGCAGCGTCGA	PN39	AAACTCGACGCTGCGCAGCTCCGAC
sgRNA 6 HCT116	Cut in intron 3 CLUH - deletion CLUH KO	PN40	CACCGTTGTGCGCCAGTGTGTCGGC	PN41	AAACGCCGACACACTGGCGCACAAC
sgRNA 7 mESC	Cut near ATG Cluh - knock-in N-term	PN99	CACCGGTCCGTCTTGATGACCATGG	PN100	AAACCCATGGTCATCAAGACGGACC
Genotyping primer
	Purpose	Fw	Sequence	Rev	Sequence
	Genotyping Cluh KO1	PN48	GACCAGGGCCATTTGCTCTA	PN49	AGATCACCATGCCCGTTCAA
	Genotyping Cluh KO2	PN54	TTGACATGGCTCTCTGCCTG	PN55	AGAGCAAATGGGCACCTCTC
	Genotyping CLUH KO HCT116	PN42	AGGATGTACTCGGGTGGTGT	PN43	TTGTCCTTGCTGTCCGCTAC
Oligos used for Gibson assemby PCR fragments of Homologous recombination templates
Name	Purpose	Fw	Sequence	Rev	Sequence
Gibson assembly pNG12	Left Arm Knock-in CLUH	PN103	attcgagctcggtacccgggGCCCACTCGGTGAGGAGGATACA	PN104	CATGGCGGGAGCAGGCGTCC
	BioID2-HA	PN109	GGACGCCTGCTCCCGCCATGttcaagaacctgatctggct	PN110	CAACTCGTCCGTCTTGATGACtgcgtaatccggtacatcgt
	Right Arm Knock-in CLUH	PN105	GTCATCAAGACGGACGAGTTG	PN106	caggtcgactctagaggatcGGAACGTCTAGGACAAGAGAACCA
Gibson assembly pNG13	Left Arm Knock-in CLUH	PN103	attcgagctcggtacccgggGCCCACTCGGTGAGGAGGATACA	PN104	CATGGCGGGAGCAGGCGTCC
	3xHA	PN111	GGACGCCTGCTCCCGCCATGtacccatacgatgttcctga	PN112	CAACTCGTCCGTCTTGATGACagcgtaatctggaacgtcat
	Right Arm Knock-in CLUH	PN105	GTCATCAAGACGGACGAGTTG	PN106	caggtcgactctagaggatcGGAACGTCTAGGACAAGAGAACCA
siRNA duplexes
Name	Purpose	Fw	Sequence	Rev	Sequence
PN_si_SPAG5	siRNA duplex to knockdown SPAG5	PN_si_SPAG5_fw	AAGGAGUCUGAAACAGAAGAUTT	PN_si_SPAG5_rev	AUCUUCUGUUUCAGACUCCUUTT
PN_si_CTRL	siRNA duplex non targeting control	PN_si_CTRL_fw	AUCAGAAGAAUGCGAUAGAGATT	PN_si_CTRL_rev	UCUCUAUCGCAUUCUUCUGAUTT
RT-qPCR primers
Name	Purpose	Fw	Sequence	Rev	Sequence
EIF5A	RT-qPCR primer - Human	PN253	AGATCGTCGAGATGTCTACTTCG	PN254	TTGACGGGCAGATATCTTCATA
SUB1	RT-qPCR primer - Human	PN317	CGTCACTTCCGGTTCTCTGT	PN318	TGATTTAGGCATCGCTTCGC
IARS2	RT-qPCR primer - Human	PN313	ACTAGTGGAACAACACGGCA	PN314	GGCCACCAACCTCAGATAAGA
NDUFS1	RT-qPCR primer - Human	PN444	GAGTGGACTCTGACACCTTATGC	PN445	ACAACATCTGCCTCTTCCACACC
ALDH18A1	RT-qPCR primer - Human	PN309	AGAAATGGCGCGATCTGGAGGA	PN310	TCTCATCACGCTGGTCCGTCAA
HSPA9	RT-qPCR primer - Human	PN257	AAGAAGACCGGCGAAAGAA	PN258	TCAGCAGGTAATTGGTCCTTG
GLS	RT-qPCR primer - Human	PN442	CAGAAGGCACAGACATGGTTGG	PN443	GGCAGAAACCACCATTAGCCAG
IMMT	RT-qPCR primer - Human	PN255	AACAGCCTGCCTCACAACTC	PN256	TGAGCCGCTTCTGTAGGTG
HSPD1	RT-qPCR primer - Human	PN259	AATGAACGGCTTGCAAAACT	PN260	TCACTTGTCCCACCAACCTT
LRPPRC	RT-qPCR primer - Human	PN440	ATCCGACATGGTTACTGGTGGC	PN441	GTGTCAAGGACAGCAGATGAATC
VWA8	RT-qPCR primer - Human	PN311	AGCTTGTGGCTGCCTTTGGAGA	PN312	CGAACTACACTGGAGAGACCTTC
ATP5A	RT-qPCR primer - Human	PN307	TGCTATTGGTCAAAAGAGATCCA	PN308	GTAGCCGACACCACAATGG
MTCO2	RT-qPCR primer - Human	PN315	AACCAAACCACTTTCACCGC	PN316	CGATGGGCATGAAACTGTGG
MYC	RT-qPCR primer - Human	PN406	GCTGCTTAGACGCTGGATTT	PN407	TAACGTTGAGGGGCATCG
GAPDH	RT-qPCR primer - Human	PN305	AGCCACATCGCTCAGACAC	PN306	GCCCAATACGACCAAATCC

### Sheet: Table S10_antibodies
Antibody	Reference	Supplier	Application	Dilution used
Anti-HA-PEROXIDASE, HIGH AFFINITY (3F10)	12013819001 (Sigma Aldrich)	Sigma-Aldrich	Western blot	1 : 20 000
Anti-CLUH	NB100-93306	Novus Biologicals	Western blot	1 : 5 000
			IF	1 : 200
Anti-CLUH	A301-764A	Bethyl laboratories	Western blot	1 : 2 000
Anti-GFP	A11122	Invitrogene	Western blot	1 : 2 000
Anti-V5	460705	Thermofisher Scientific	Western blot	1 : 2 000
			IF	1 : 200
Anti-SPAG5	CSB-PA853491ESR1HU	Cusabio	Western blot	1 : 2 000
Anti-Tubulin	T6557	Sigma-Aldrich	Western blot	1 : 10 000
Anti-GAPDH	E-AB-20032	Elabscience	Western blot	1 : 10 000
Anti-LRPPRC	GTX109558	GeneTex	Western blot	1 : 5 000
			IF	1 : 200
Anti-IMMT	CSB-PA623101LA01HU	Cusabio	IF	1 : 200
Anti-IMMT	E-AB-10395	Elabscience	Western blot	1 : 2 000
Anti-HSPA9	E-AB-15085	Elabscience	Western blot	1 : 2 000
			IF	1 : 200
Anti-ATP5A	CSB-PA002344HA01HU	Cusabio	Western blot	1 : 2 000
Anti-GLS	E-AB-19340	Elabscience	Western blot	1 : 2 000
Anti-IARS2	CSB-PA002995	Cusabio	Western blot	1 : 2 000
Anti-NDUFS1	E-AB-11432	Elabscience	Western blot	1 : 2 000
Anti-HSPD1	E-AB-31751	Elabscience	Western blot	1 : 2 000
Anti-RPL7A	E-AB-64805	Elabscience	Western blot	1 : 2 000
Anti-RPS14	16683-1-AP	Proteintech	Western blot	1 : 5000
Anti-COX4	MAB6980	Biotechne	Western blot	1 : 2 000
Anti-G3BP1	13057-2-AP	Proteintech	IF	1 : 200
Anti-Rabbit Alexa488	A32731	Invitrogene	IF	1 : 500
Anti-Rabbit Cy5	A10523	Invitrogene	IF	1 : 500
